# Snowprint: a predictive tool for genetic biosensor discovery

**DOI:** 10.1101/2023.04.29.538814

**Authors:** Simon d’Oelsnitz, Sarah K. Stofel, Andrew D. Ellington

## Abstract

Bioengineers increasingly rely on ligand-inducible transcription regulators for chemical-responsive control of gene expression, yet the number of regulators available is limited. Novel regulators can be mined from genomes, but an inadequate understanding of their DNA specificity complicates genetic design. Here we present Snowprint, a simple yet powerful bioinformatic tool for predicting regulator:DNA interactions. Benchmarking results demonstrate that Snowprint predictions are significantly similar for >45% of experimentally validated regulator:operator pairs from organisms across nine phyla and for regulators that span five distinct structural families. We then use Snowprint to design promoters for 33 previously uncharacterized regulators sourced from diverse phylogenies, of which 28 were shown to influence gene expression and 24 produced a >20-fold signal-to-noise ratio. A panel of the newly domesticated regulators were then screened for response to biomanufacturing-relevant compounds, yielding new sensors for a polyketide (olivetolic acid), terpene (geraniol), steroid (ursodiol), and alkaloid (tetrahydropapaverine) with induction ranges up to 10.7-fold. Snowprint represents a unique, generalizable tool that greatly facilitates the discovery of ligand-inducible transcriptional regulators for bioengineering applications.
