## Supplementary Data for "Snowprint: a predictive tool for genetic biosensor discovery"

### Sheet: Sheet1
Protein NCBI Accession ID	Structural Family	Alias	Known operator sequence	Reference DOI	Inverted repeat score	Region alignment score	Operator alignment score	Number of aligned sequences	Consensus score	Predicted operator
WP_001224188.1	TetR	GbaA	gttttataATAAACGGAgagttaTCCGTTTGTcaa	10.1016/j.freeradbiomed.2021.10.024	5.5	100	96.67	100	99.716	ataatAAACGGATAGTTATCCGTTTgtcaa
WP_009946947.1	TetR	SACE_0303	gtaCTGAAACgactGTTTCAGga	10.3389/fbioe.2021.692901	5.5	100	73.91	43	85.376	ctccaCTGAAACAATTGTTTCAGtcgag
NP_639852.1	TetR	MmfR	aaAAACCTTCggGAAGGTTTgac	10.1038/s41586-021-03195-x	6	73.913	43.48	6	49.846	gaccaCCGGCTGGCTTGCCGCGCTGCAAGACAGCCGGgatcg
WP_003416573.1	TetR	Rv3160c	caaTCGGTTATCAGTcGATAACATggagggtATGTTATCaACTGATAACCGAgcc	10.1038/s41598-021-81104-y	6	34.5455	45.83	83	94.299	ACGCTACCTAAAGTAGCGTaattg
WP_006969242.1	TetR	PPSIR1_21979	gtcgTCTTGACCGCGCGTCAATA	10.1093/nar/gkaa1134	4	82.6087	56.52	1	100	ccgcgCGTCAATAACTTTGTTGACGaaaag
ALM36829.1	TetR	SFR_0214	ACATGTGACACAGCCTGTCAGTTGT	10.1093/nar/gkaa1134	4.5	88	62.5	99	83.02	cagccTGTCAGTTGTGACAttgat
WP_003084488.1	TetR	PA0367	tttcTAGAGTAaaTACTCTAaagt	10.1128/AEM.01352-19	5.5	100	29.17	97	98.648	tcacgGCGGGGCGCGCCCCGCactgt
WP_003899803.1	TetR	Rv0078	gtacatTTACAAGCAGACTGCCGGTAActtacc	10.1128/mBio.00989-18	5	100	66.67	95	90.854	ctgttGGTAACTTACCaacag
AEM66515.1	TetR	AlkX	TAGCCACGTCTGGACAAAGTGAGAGATCGTGTCTAGACAACGCCACGGTTTTTGTCTAACCTCGACCACA	10.1128/AEM.01447-17	4.5	100	70	69	95.302	cgccaTGTCTAGACAtggcg
WP_003088626.1	TetR	PA2020	TAATCACTCATGATTGATTA	10.1093/nar/gkaa1134	6	90	100	99	93.149	ttaatTAATCACTCATGATTGATTAtatgc
WP_011031522.1	TetR	SCO7222	TGGAACGtCGTTCCA	10.1093/nar/gkaa1134	5.5	100	93.33	98	66.539	gcctgGAACGCCGTTCCAGCTTGGGACAAGCTGGAACGGCGTTCcagcc
WP_012689714.1	TetR	ROP_25110	ATGAACTGACCATTTCAT	10.1093/nar/gkaa1134	5	88.8889	83.33	98	67.097	gaactGACCATTTCAATATATACTGAAATGGTCgtttc
AAB62296.1	TetR	CymR	AACAAACAGACAATCTGGTCTGTTTGTATTAT	10.1128/AEM.00413-10	7	0	33.33	15	61.872	tcctgCCGCTACACCGGAGCGGgagcc
WP_000113282.1	TetR	TetR	CACTCTATCATTGATAGGGA	10.1038/73324	5	0	80	80	82.836	ctctaTCATTGATAGAGTTGGAATATATCCCTATCAATGAtagag
NP_415533.1	TetR	RutR	TGTAAATTTTGACCATTTGGTCCACTTTTTTCT	10.1093/nar/gkq385	5	54.5455	50	100	98.808	gccagTTTTTAAAAAgtgaa
NP_414847.3	TetR	BetI	CATTTTATATTGAACGTCCAATGAATAACC	10.1128/jb.178.6.1663-1670.1996	4.5	0	56.67	100	87.939	ctgttATTGTTACTATTTAAAATCAAATTCGTAACAATtaaga
WP_011336736.1	TetR	AcuR	CTTGATTTAATAGACCATACCGTCTATTATTTCTGGATG	10.1371/journal.pone.0015972	5.5	61.5385	84.38	87	68.182	tgattTAATAGACCGATCCGTCTATTAaatct
AAY86547.1	TetR	PhlF	TTATGTATGATACGAAACGTACCGTATCGTTAAGG	10.1128/JB.184.11.3008-3016.2002	5	57.1429	76	81	93.232	gaaacGAAACGGTCCGTTTCgtttc
BAA03510.1	TetR	CamR	CTCAGTATATCGCAGATATAGAGCCT	10.1128/jb.177.11.3120-3127.1995	5	100	44	20	81.48	tcctaGGCTGGTTCCGAGCCtttcc
WP_014859138.1	TetR	TtgR	TACTTACATTCATGGTTGTTTGTAAATA	10.1128/AAC.47.10.3067-3072.2003	5	100	32.14	97	75.277	tctggCCCGAACGCGCGGCGCGTTCGGGgaacg
NP_266817.1	TetR	HrtR	ATGACACAGTGTCATAAATT	https://doi.org/10.1074/jbc.M111.297531	5.5	85	45	79	87.375	gcaaaAAAACTACTGACAGATTTGTCAGTAGTTTTgataa
WP_011031841.1	TetR	SCO7704	CGAACttGTTCG	10.1093/nar/gkaa1134	4.5	58.3333	58.33	53	69.293	cggggCGGCGCAGCCGTGTGCGCCGgcggc
WP_011554266.1	TetR	MXAN_4263	CCTACCGttCGGTAGG	10.1093/nar/gkaa1134	5.5	93.75	87.5	98	96.964	atgctACCTACCGACCGGTAGGTcgcac
WP_003090989.1	TetR	AtuR	CCAAGCGCTTGCT	10.1093/nar/gkaa1134	4.5	100	84.62	98	100	acattACCAAGCAAGCGCTTGGTtgaga
WP_010953132.1	TetR	PP_2144	CTGAAACGTATGTTTCAA	10.1093/nar/gkaa1134	5	100	100	100	100	aggtcTGAAACGTATGTTTCAaacac
BAG20808.1	TetR	SGR_3979	GCGTATGCCATACGC	10.1093/nar/gkaa1134	5.5	100	46.67	1	100	ccgagCGCGCCGGCGGCAGGACGGCGGCGCGgccgg
WP_003113688.1	TetR	PA2196	TAGACGACTGGTCTA	10.1093/nar/gkaa1134	4.5	100	46.67	96	88.455	gcggaACGGACGCCGGTCCGGCGCCCGCcccgc
WP_003969541.1	TetR	SGR_5269	TTGCGCAGTGGGCAA	10.1093/nar/gkaa1134	4.5	100	80	87	86.254	atacaTGCACACTGGGCAATTTTGCCCACTGTGCAagaat
WP_003107570.1	TetR	desT	GTGAACGATCGTTCAC	10.1093/nar/gkaa1134	6	100	100	98	99.506	tttcaGTGAACGATCGTTCACaaaac
WP_003119828.1	TetR	cifR	TTTATCGACCGCTACA	10.1093/nar/gkaa1134	3.5	75	68.75	98	100	agtaaATTTATAGTGATCGATACAAATaa
WP_011030045.1	TetR	SCO5082	GAACGGTGGCCGTTC	10.1093/nar/gkaa1134	5	93.3333	93.33	15	96.458	tgacgCGACCACCGTTCCATTATAGAACGGTGGTCGttcgt
WP_011060270.1	TetR	psrA	TCAAACAAGTGTTTGTCAGG	10.1093/nar/gkaa1134	5	100	55	100	99.834	tagttTGAAACGTATGTTTCAaacaa
MBE1599770.1	TetR	H4687_005899	gaTTGTATAACCGTTATACAAtacgacc	10.1093/nar/gkaa1134	7	57.1429	36	35	72.07	gagcgTGGTGATCCTCACCAcgctc
WP_011089760.1	TetR	BdtR	gattAAATAAACTATACCGTATATTTTCTTTttgtt	10.1094/MPMI-08-20-0243-R	6.5	100	75	100	77.464	aagaaAAAGAAAATATACGGTATAGTTTCTTTttctt
CEI21729.1	TetR	PltZ	ttactagatcaaaTTAAATTGGAATTTGAt	10.3389/fmicb.2020.01423	5.5	70	70.37	2	100	aaatcAAATTCCAATTGAATTTtatct
WP_010986683.1	TetR	AccR	accaGTTAAtGagCgTTAACgcat	10.1128/AEM.00508-20	4.5	100	58.33	100	90.249	caggcAGGTTAGCGATCGTTAACCTgcctg
WP_003084488.1	TetR	LaoR	tttcTAGAGTAaaTACTCTAaagt	10.1128/AEM.01352-19	5.5	100	29.17	97	98.648	tcacgGCGGGGCGCGCCCCGCactgt
WP_005058758.1	TetR	MAB_2299c	CTTAACGCATGGCATGTGCGTTATG	10.1128/AAC.01000-19	4.5	72	52	91	82.379	cgtaaCGTGCGTTACGCACGtcaca
AFA75826.1	TetR	LcpRVH2	GATGTACAACGCGTTGTACATC	10.1099/mic.0.000755	7.5	54.5455	54.55	94	57.739	gatacGATGATACAAAGATACAATCTTTGTTTCATCgcatc
WP_000665238.1	TetR	FarR	TTTAAATATACAGTGTAGATTATTG	10.1128/JB.00602-18	5	100	100	100	89.227	gtttaAATATACAGTGTAGATTattgt
WP_067435216.1	TetR	SLCG_2919	ACCGAGTAAATTATTTAACTCGGT	10.1128/AEM.02091-18	6	45.8333	33.33	97	74.879	gcccgCGGGCGGCGCCGCCCGcgggg
WP_003899803.1	TetR	Rv0078	gtacatTTACAAGCAGACTGCCGGTAActtacc	10.1128/mBio.00989-18	5	100	66.67	95	90.854	ctgttGGTAACTTACCaacag
AAC01726.1	TetR	RifQ	TTCTTATACACCATATAAGGGTCGGT	10.1186/s12934-018-0863-5	4.5	50	40	1	100	acatcCGCCCCCTGAGGGCGatccg
WP_011028825.1	TetR	SCO3201	AATGGCAGATTCTGCCACAG	10.1128/AEM.00819-10	5.5	70	50	97	96.752	agtccCCGAGCCCGGCTCGGggact
ADU73771	TetR	TetR_0692	ATATGACCACGTGGTCACCG	10.3389/fmicb.2021.695517	5.5	80	80	30	85.792	taataATATGACCACATGGTCATATagtaa
WP_003229313.1	TetR	RefZ	TTAAACAAACGTTTAATCAA	10.1111/mmi.13217	5	55	45	99	87.844	ctttgTTTTATATTATAGAAAAagtga
WP_011731153.1	TetR	Ms6244	GAGAACGATGGTTCTC	10.1002/1873-3468.14582	5	100	93.75	99	85.833	aacggGGAGAACGATCGTTCTCCccgcc
WP_003977108.1	TetR	sco1718	ACTACTACGTACGCTGTA	10.1128/aem.01822-22	4	61.1111	61.11	100	99.858	ctagtTACGTACACCGTACGTAgtgcg
WP_011029601.1	TetR	sco4358	GAGTACGGCGTACGC	10.1128/aem.01822-22	4.5	80	86.67	100	88.36	agcgcGTACGGCGTACtcagt
WP_003973613.1	TetR	sco5384	GTCCGGGCCAGCCCGGCC	10.1128/aem.01822-22	5	55.5556	33.33	100	70.347	ggagcCGCTGAAATTTTGGAGTGATTGCAAAATTTCAGTGgctct
ANB66399.1	LacI	PpPtxS	TGAAACCGGTTTCA	10.1016/j.ijbiomac.2021.01.198	5.5	92.8571	100	94	100	tttatTGAAACCGGTTTCAttaca
NP_414879.3	LacI	LacI	TGTGTGGAATTGTGAGCGGATAACAATTTCACACA	10.1073/pnas.80.22.678	6	97.1429	42.86	96	35.952	gcgcaCAACTGATAGTCATTTTCATGTTTATAACAAAaaaag
NP_414622.1	LacI	FruR	ACTTCTTGAAACGTTTCAGCGCGA	10.1006/jmbi.1993.1561	5	50	33.33	94	42.478	aattgGCAGCCCAAGACATAAACATTGGGTAAtaata
NP_416175.1	LacI	PurR	ACGCAAACGTTTTCTT	10.1016/S0021-9258(19)77686-8	4	81.25	75	66	90.84	atcgcAAGGTAAACGTTTGCCTTtacac
NP_418662.1	LacI	TreR	CGGGAACGTTCCCG	10.1074/jbc.272.20.13026	5.5	57.1429	50	100	93.942	accagACTTTACCCATTGCTGAATGCACGGGTAAAGTtaggc
WP_011291385.1	LacI	CelR	CATCCCTATATGGGAGCGCTCCCATAGCGC	10.1128/jb.170.9.3843-3846.1988	6.5	46.6667	39.13	56	83.316	gccgcCGCCGGGCCGGCGccgcc
AAW51730.1	LacI	FosR	AAAGTTAACGTTAACATT	10.1111/j.1365-2958.2011.07725.x	5.5	100	100	95	98.841	caaaaGTTAACGTTAACatttg
WP_003514478.1	LacI	GlyR3	TGAACGCGCGTACA	10.1186/s13068-017-0849-2	4.5	64.2857	35.71	5	63.333	aattgTTGTAATTTATAAAATACATaagct
WP_003230725.1	LacI	KdgR	TTTGAAACCGATTTCAAA	10.1099/mic.0.2006/002253-0	5.5	100	100	100	97.226	atataTTTGAAACCGATTTCAAAaccgt
WP_000644904.1	LacI	CytR	ATGCAAcgcatTTGCGT	10.1074/jbc.274.23.16010	4.5	52.9412	41.18	100	100	cacacTTTTCATGAAAAttctg
WP_003229285.1	LacI	CcpA	TTGTAAACGTTATCAA	10.1128/JB.183.17.5110-5121.2001	4	68.75	43.75	96	69.3	ataaaAAAAGGCCGCAGACGCGGCCTTTTttgat
WP_010974118.1	LacI	PsiR	TTGCACAATCGATGGTGCAA	10.1093/synbio/ysz028	6	85	90	100	93.299	gttatTGCACCATCGATTGTGCAatttg
WP_010970253.1	LacI	PckR	TTTAAATCGATTTAAA	10.1534/genetics.117.300212	6	81.25	81.25	100	59.042	tgacaCAGTTTAAACCCCTTTAAACTGtttga
WP_003968984.1	LacI	CebR	TGGGAGCGCTCCCA	10.1128/JB.00703-09	5.5	100	57.14	100	72.974	ggagcGGGGGGCCCGGTCGGCGCCGACCGGGCCCACCgctcc
WP_011014311.1	LacI	UriR	ATGTAATCGTTTGCAGCAATCGATTACAT	10.1099/mic.0.2007/014001-0	8	89.6552	93.1	57	63.881	cctgtATGTAATCGTTTGCTGCAAACGATTACATtcgct
AAK83658.1	LacI	LacR?	TGTTTACTAAAAAT	10.1128/jb.184.4.928-935.2002	4	92.8571	78.57	14	55.39	tcgacTTGTTTAGTAAACAAgtcga
WP_001145439.1	LacI	MalR	GCGTTTGCAAACGC	10.1074/jbc.M010911200	5.5	57.1429	35.71	95	62.524	tacatATAATTTAATTAAaaata
WP_000179510.1	LacI	MalI	GATAAAACGTTTTATC	10.1128/jb.171.9.4888-4899.1989	6	100	100	98	100	gagaaGATAAAACGTTTTATCaaatt
WP_003244946.1	LacI	ExuR	TCAAAATGTTAACGTTAACATTTTGA	10.1128/JB.181.2.426-433.1999	8.5	53.8462	39.13	3	88.978	gaaaaCAAACATGTTTTAcaaac
BAK67179.1	MarR	FerC	GCGGTGAATGCTATGGCTTATAGCATAATTGG	10.1111/j.1574-6968.2012.02576.x	5	59.375	62.07	24	82.926	caataATGCTATGAACCATAGCATtaatc
BAK65962.1	MarR	DesR	GTATGCTACGCTTAC	10.1038/s41598-019-54490-7	4	100	46.67	100	65.224	ggtctCGAAATCGTTCAATTTCAagccc
WP_000376235.1	MarR	MhqR	TATCTCGAAATCGAAATA	10.1089/ars.2019.7750	5	77.7778	77.78	100	90.561	cttttTAATTTATTTCGATTTCGAGATAAATTAtatag
BAC96845.1	MarR	VvPecS	ATAAAGATACTTTACTTTCA	10.1038/s41598-019-39095-4	4.5	100	60	99	84.48	aggcaTACATTGAGATAAATTATCTCAATGTAaagat
WP_004926705.1	MarR	HcaR	TTAATATCAGTTAAACTTACATTC	10.1074/jbc.M115.712067	5	100	54.17	95	69.948	ataaaTTTTTTATAAAATTTTATAAAAAAgactt
WP_010985616.1	MarR	SAV4189	TTAGTTTGCCTGCGGCAACCAAC	10.3389/fmicb.2018.01358	4.5	0	65.22	96	86.809	tatggTTGCCCCAGGCAAcgaat
NP_630777.1	MarR	PcaV	TTGACTATACTCAGTGCCCTGACTATGATACT	10.1186/s13036-019-0214-z	5	56.25	56.67	99	83.089	ccgaaATAGTCAGGGCACTGAGTATttcag
WP_013320015.1	MarR	PecS	TATCTTGACGTCAAGATA	https://www.prodoric.de/matrix/MX000390.html	6.5	66.6667	55.56	69	62.402	tctccGTATATTACGATTTCGTAATATACggtgg
WP_009891131.1	MarR	MftR	TTGCTCAATGGCAAGCAA	https://doi.org/10.1128/jb.00237-22	3.5	55.5556	38.89	99	61.56	ctcgaCGTCCGGATGactgg
WP_003403442.1	MarR	Rv0678	TTTCAGAGTACAGTGAAA	https://doi.org/10.1074/jbc.M113.538959	4.5	100	100	87	99.78	acagaTTTCAGAGTACAGTGAAActtg
WP_011444462.1	MarR	Saro_0803	TaGCAATAcatacaaTATTGCaA	https://doi.org/10.1021/acssynbio.9b00443	4	60.8696	73.91	97	71	tcctaGCAATACTGTAAGTATTGCgaaca
ADO85585.1	MarR	PenR	GAaCTTATATAAGcTC	https://doi.org/10.1128/JB.02079-12	5	75	37.5	59	45.303	cggggCCGGCTGTGCGCCACTGCGGGgggga
ADO85569.1	MarR	PntR	GAaCTTATATAAGcTC	https://doi.org/10.1128/JB.02079-12	5	75	37.5	59	45.303	cggggCCGGCTGTGCGCCACTGCGGGgggga
WP_011028479.1	MarR	SCO2647	AAGCTCAATGGAAAGTAGCTTACTTCTAAGCAA	10.1128/JB.00854-13	4.5	100	66.67	99	76.793	ttgacGGAAAGTAGCTTAGCGCTAAGCTACTTTCCgtcaa
WP_010887802.1	MarR	HucR	TAGGTAGAcaTCTAAGTATC	10.1074/jbc.M405586200	4	100	30	40	63.673	cggcgCAGTGCTGCACTGcggga
WP_001296943.1	MarR	SlyA	TTAGCAAGCTAA	https://doi.org/10.3390/microorganisms10112245	4.5	83.3333	75	100	100	gttttAGCAATACAATTGCTgcaca
WP_034117836.1	GntR	LldR	ACTGTAAATTGGTATTATCCAATTAACCAA	10.1016/j.synbio.2019.08.004	5	53.3333	74.07	100	99.019	ttgtaAATTGGTATTACCAATTaacca
CAY46636.1	GntR	HutC	GCTTGTATGTACAAGT	10.1128/JB.00792-19	5	68.75	68.75	100	100	ttattTGTATATACATATACAgacgt
WP_000253260.1	GntR	BusR	ATAAAGTGACGTTAAAGTATCGTAAAAGGGTAGTCACTTTTTTACT	10.1093/nar/gkab736	5	47.8261	43.33	90	64.668	taaaaGGAGCTGGTATACCAGCTCCttttg
NP_417693.3	GntR	NanR	TTGATCTGGTATAACAGGTATAAAGGTATACAGAAA	10.1128/JB.00692-13	4.5	58.3333	41.67	96	100	catatTTTTTAATGAAAAAtcacc
NP_388271.1	GntR	GabR	CCTTCTGATACCATCAAAAAGTTATAATTGGTACTTTTCATCATACCAAAGAG	10.1016/j.jmb.2004.05.020	4.5	100	88.89	98	89.772	tctccTTCTGATACCATCAAAAagtta
NP_391277.1	GntR	AraR	AAATTTGTCCGTATACATTTT	10.1046/j.1365-2958.1999.01484.x	4	66.6667	66.67	100	92.49	ttttaATTAGTACGTACAAATataga
NP_745052.1	GntR	CsiR	GACAAACACGAGTAGTGTCGTTGA	10.1128/mBio.01570-19	4	100	41.67	99	95.681	aaataAAAATGTCTACATTTTtattt
NP_421195.1	GntR	VanR	TCAAGATTGGATCCAATAGGTC	10.1093/nar/gkm818	5	100	72.73	83	49.133	ctattGGATCCAATCTTGACGGCGCGGCCGTGGGGGTCAAGATTGGATCCagtgc
NP_231534.1	GntR	VcFadR	AACTGGTCAAACCAGAA	10.1038/ncomms7032	4.5	64.7059	47.06	97	70.244	taaatTTACTCGAAAGAAATATTTCTTTGGAGTAAatatg
ABK72651.1	GntR	PhnF	TGGTATAGACCA	10.1128/JB.01764-07	4	83.3333	33.33	96	57.501	gagcaCCTTTCGAAAGGggggc
WP_003973740.1	GntR	DasR	ACTGGTCTACACCATT	10.1093/nar/gkh673	4	100	37.5	97	62.831	gtgcgGTAGCGGCCGCTTCggccc
WP_013067948.1	GntR	TauR	GGGAAGAAAAATCccgtcaGGGTGGAAAAAAC	10.1128/JB.01510-07	3	37.5	33.33	86	75.216	ctgcgCCTCTGAAAGGcgcgg
WP_000730252.1	GntR	GntR	TGTTACCGATAACA	10.1128/jb.179.5.1584-1590.1997	4.5	57.1429	42.86	99	70.631	gcgagGAAGCCTGCAAAAAGGCAGGCTTCaaaga
WP_003228089.1	GntR	YvoA	TGGTCTAGACCA	https://doi.org/10.1093/nar/gkp1191	5	91.6667	50	99	99.405	gaaccTAAAACAGATTTTAtaaaa
WP_000174305.1	GntR	DgoR	TTGTAcTACAA	10.1074/jbc.M110968200	4.5	100	100	98	99.207	tgtaaTGTAGTACAAACTTATATTGTTGTACTACAattta
WP_000406488.1	GntR	ExuR	AAATTGGTAcTACCAATTT	10.1074/jbc.M110968200	6.5	68.4211	36.84	93	64.593	tcacaAAAGTTATATATGACCGTaggca
WP_000234823.1	GntR	EcFadR	ATCTGGTacgACCAGAT	10.1074/jbc.M110968200	5.5	64.7059	47.06	98	98.034	caagtCTTGATAGTCAAGgggaa
WP_001297764.1	GntR	GlcC	ATCTGGTagcACCAGAT	10.1074/jbc.M110968200	5.5	58.8235	47.06	100	93.299	actcaATGTTAAATTGATGTAACATaatca
AAD00703.1	GntR	LuxZ	CTGTAaAGTtccACTgTACAG	10.1074/jbc.M110968200	5.5	61.9048	38.1	36	68.382	aaataAAAAAGGAGCCCATTGGGCTCCTTTTTtattt
AAF28803.1	GntR	MatR	TCtTGTAcTACAcGA	10.1074/jbc.M110968200	4.5	60	46.67	100	81.944	TACAAAAATGCAATTCTTGTAtacac
AAG35774.1	GntR	MdcY	ATTGTAcTACAAT	10.1074/jbc.M110968200	5	69.2308	61.54	98	67.268	aaaaaAAATTGTATACAATTTatgtt
AAB05942.1	GntR	NtaR	CGGTGGTcccACCACCG	10.1074/jbc.M110968200	5.5	52.9412	52.94	25	49.771	gtagcCCAATAACTGTGCAGTTCATCCgcgct
WP_000331776.1	GntR	PdhR	AATTGGTaagACCAATT	10.1074/jbc.M110968200	5.5	82.3529	52.94	98	88.173	gtgatTTTTAATTCAATTAAAAcgaat
WP_011027219.1	GntR	SCO0582	AAATTGGTgggACCAATT	10.1074/jbc.M110968200	5.5	61.1111	50	100	99.156	gtggcAAATTGGTCACCAATTTaccag
ABI49944.1	GntR	UxuR	CTAGTAcTACTAG	10.1074/jbc.M110968200	5	61.5385	61.54	67	65.319	cttttATACTAGTATaaatg
WP_000836268.1	GntR	PhnR	TtTGGTccTcActACCAgA	10.1074/jbc.M110968200	3.5	52.6316	42.11	100	93.735	gacgaTCTTTGCCGCGACGGGTCAAAGAgaaaa
WP_003233679.1	GntR	TreR	AAgTTGTAcTcAcTACAAgTT	10.1074/jbc.M110968200	5	52.381	57.14	90	82.051	tattaTTATAAGTTGTATATACAAGTTATAAaaatg
WP_011029777.1	GntR	SCO4628	ACAGTCCTcAGGACTGT	10.1074/jbc.M110968200	6	70.5882	64.71	97	92.251	aacacAGTCCCAGGACTGTCAACAGTCCTGGGACTgtgtt
WP_003403065.1	GntR	Rv0586	TCTGGTACGACCAGA	https://doi.org/10.1099/mic.0.000686	5	53.3333	40	98	84.912	cgtttCGCGGCTCCGCGgaccg
WP_011030801.1	GntR	HypR	taCAAtGTcACgTTGcg	10.3389/fmicb.2019.01451	4	52.9412	41.18	95	73.073	cgtccCCCGTCGGACGGGggacg
WP_011278659.1	GntR	YtrAsa	TATAtTTGctATATgaCAAgTATA	10.3389/fmicb.2019.02084	5	66.6667	37.5	15	40.187	ttggaCATTACACGGCGTAATGagaaa
WP_011731512.1	IclR	GylR	ATGTCGACCCCGAGGGTCGGCAT	10.1128/JB.00511-19	6	100	95.65	99	55.593	cgttcGACCATGTCGACCCCGGGGGTCGGCATTGTCgaacg
ABP48117.1	IclR	OphR	TAGCAGAGAGCATACGTGTCAGGTCGGGTGTGCGGTCGACCTGCCAGCGGGTGGAATCCGCGTACGCGCAGGGGTTGACTCGTCGGGCAGAAGAGAGCAACATCTATATAACAGAAGGCACTTCTGCATAGCAGAGAGACTGTCATCGTCGATCGAAGAGGAATGAACCTTGGAACCCCGGACGACCCACCACACACAAGCGA	10.1007/s12088-015-0529-5	5	94.0887	68	94	67.166	ctaggCAGAAGGCGCTTCTGtctag
BAH70273.1	IclR	IphR	CAGATAGTCCATAAAATGGACATCAGTCTCATCAGACGAACAT	10.1111/j.1574-6968.2012.02521.x	5	53.4884	59.26	96	61.858	aaataTGTCCATCTGATGGACAcaaat
WP_014076817.1	IclR	DesX	TCTTCGTATATACGAAGA	10.1128/AEM.01712-20	6.5	55.5556	44.44	75	57.695	ctggtCCCGGCGGCGAATATCGACCGCCGGCgcgcc
AAC37157.1	IclR	PcaU	CATGTTTTGTTCGATTATCGAACAAATTATTTAAATATCGAACAAAACCTACTAAA	10.1128/JB.184.7.1988-1997.2002	7	42.8571	47.62	93	54.252	agtttTTAAGTTCGATTTCCTTATCTGTTCATTTTTTataat
NP_415039.1	IclR	AllR	AAAGTTGGAAAAATTTTCCAATAAAT	10.1016/j.jmb.2006.02.034	6	69.2308	76.92	99	99.668	aaaagTTGGAATATTTTTCCAAaacta
NP_414880.2	IclR	MhpR	ACCACGTGGACCACGTGTAAG	10.1074/jbc.M303245200	5.5	57.1429	47.62	1	100	ttgttAAAAACATGTAAATGATTTTttatt
WP_011594778.1	IclR	TsdR	GCCGTTATTCCTTTCGACTTTCGTGACTTCGCGTCACGTGTGATTGCAACCACACCGTACGAGTTCA TGATTAGTAAAGTCAATGCACAGTAGTGAATCGGTTCTCCATCACCCTCAACCGTTCGTC GAGCCATAAGGTGGTTTCCC	10.1128/AEM.02422-15	5.5	57.047	82.14	20	56.778	gtccaGTGTGATTGCAACCACACgccac
AAX18939.1	IclR	TphR	TCAACATTTTTGCGCATAGCGCAAAAACAGGTT	10.1128/AEM.00742-10	6.5	100	87.1	91	66.411	ccccaTTTTTGCGCATTGCGCAAAAAcgggt
NP_746731.1	IclR	HmgR	CAAATTACGTTATTCGTAATCTGATTACGATAAAAA	10.1128/JB.186.15.5062-5077.2004	6	63.8889	74.07	100	99.502	ttttaTCGTAATCAGATTACGAataac
WP_014003968.1	IclR	TtgV	TCGCAAAAACCACATAGTGATACACTATTCTGCAATGCGGGCCATG	10.1128/JB.01504-08	5	60.8696	55.56	99	68.138	gcaccGCATTGGCCGCCACTGTaccgc
AAK38101.1	IclR	NpdR	GTTCCATATAGTGATTCGAGTTCAACATCATGAAGAGAAGTTCG	10.1128/JB.186.1.98-103.2004	3.5	63.6364	43.48	8	58.783	agagaGGCGGATTCCGCCatgga
WP_092959632.1	IclR	PbaR	GCCGTACGGC	https://doi.org/10.1128/AEM.02122-15	4.5	80	60	3	72.445	ttgccCATATTGCAATATGcgatg
WP_011028828.1	IclR	SCO3209	TGGTGAAgAAATtTTCACCA	10.1093/nar/gkx1234	5.5	60	45	30	74.475	gggacTAACCGGGGAAAGGATCCCCGGTTAgttcc
BAM68203.1	IclR	LgnR	GGTATaATACC	https://doi.org/10.1099/mic.0.074286-0	4.5	100	45.45	92	53.83	ggcggCCGAAGGAGACGTGTCCTTCGGccgcc
WP_003095248.1	MerR	PaCueR	CTTGACAcgaTGTCAAG	10.1128/JB.01528-09	5.5	76.4706	58.82	5	91	gggggCTTGACCTTGCCACGagggg
WP_001026747.1	MerR	EcCueR	CCTTCCcgtaaggGGAAGG	10.1111/j.1365-2958.2005.04532.x	5.5	89.4737	31.58	88	70.763	gctagAAGGTTTAACCTTttacc
WP_011368886.1	ArsR	SahR	ACATAAAGATATCTTTATGT	10.1111/1462-2920.12273	7	70	35	89	68.871	ccagtATGTGCTGGCACATcgaga
WP_004399122.1	ArsR	ArsR	ATCAAAATAAATTGAT	10.7717/peerj.1230	4	75	87.5	95	72.126	aaacaAAATAAATCGATTTATTTtgttt
WP_011242576.1	ArsR	SmtB	CTGAATCAAGATTCAG	10.1093/nar/23.13.2472	5.5	100	93.75	87	58.998	attatATCTGAATCTAGATTCAGATattaa
WP_003410018.1	ArsR	CmtR	TATAATaccAGTATA	https://doi.org/10.1111/j.1742-4658.2009.07066.x	4	60	53.33	93	67.61	ctcggGATATCGGTTACCGATATCccgag
WP_000003759.1	ArsR	ZntR	ATATGAACAAATATTCATAT	10.1046/j.1365-2958.1999.01466.x	5.5	80	50	93	99.502	gaacgTATTAAATTAATAtatga
WP_011015081.1	PadR	CgVanR	AAgTAaCTAAgagtTTAGgTAtTT	https://doi.org/10.1128/JB.02431-14	5	95.8333	79.17	96	77.822	cgccaTAAACTAACTAATAGTTTAggtag
WP_003233588.1	PadR	PadR	CATGTAAaTAgTTACATG	https://doi.org/10.1128/JB.01936-07	5.5	55.5556	44.44	99	72.356	gcaaaACAGATGAGCACGTGCTCATCTGTgatcc
WP_003721840.1	PadR	LftR	TgTTACTAtgtagTAGTAAtA	https://doi.org/10.1128/JB.00503-20	4.5	66.6667	38.1	92	64.232	AAAATCCTGTTCTCGCCAAAGAGAGCAGATTTTTtttta
WP_000273864.1	PadR	PtvR	ATGTGTAgaAaaaTTATATATAAaaaTctTACACAT	10.1128/JB.00054-17	4.5	75	69.23	100	95.836	gaagtTTTTTATATATAAAAAtttta
NP_418810.1	TrpR	TrpR	CGTACTAGTTAACTAGTACG	10.1006/jmbi.1994.1317	7	55	35	93	92.431	gggaaAAAGGCTACACTTCGCCTTTgaaaa
NP_229643.1	ROK	GluR	ATTTAATTCCTTTGGAAATTAAT	10.1093/nar/gks1184	5	60.8696	39.13	2	81.25	tattcTGAAAATGTTTTCAttcaa
NP_227848.1	ROK	BglR	AATTTCTTTCTGAGGAAGATAGA	10.1093/nar/gks1184	4.5	60.8696	69.57	36	58.627	tttctTTCTCAGAATGAGAAaaaaa
NP_228203.1	ROK	TreR	ATTAATTCAAGTTACGAATAAAT	10.1093/nar/gks1184	4	100	52.17	11	71.508	caagaATTAAGTCTACAGAAATaatac
NP_228617.1	ROK	ChiR	AAGTTGTTTGCGGCATGCAACTA	10.1093/nar/gks1184	5	100	43.48	13	83.371	aaaaaGGTGGCTCCTTCTGGAGCCACCttttt
NP_227926.1	ROK	TM0110	GAAATTTCTTTAGAGGAAAAAAT	10.1093/nar/gks1184	4	56.5217	60.87	13	79.199	tcataAATTATATGCTGGAAATAATTtaaaa
